# Disruption of the polyuracil tract can greatly enhance immunostimulatory properties of influenza delVGs

**DOI:** 10.64898/2026.10.13.758203

**Authors:** Sydney N.Z. Jordan, Marisa Mendes, Alistair B. Russell

## Abstract

Non-standard viral genomes (nsVGs) are replication-incompetent genomes within viral populations whose presence has been associated with an enhanced immune response. This association has garnered interest in their use as potential antivirals, vaccine adjuvants, or general immune-modulators. In influenza A virus (IAV), the predominant nsVG is a large deletion in one of the three polymerase segments, which results in deletion-containing viral genomes (delVGs). Work from our group has found that individual delVGs can be recovered that are capable of stimulating high levels of interferon, however we and others have not previously found any consistent means of predicting or modifying determinants of this stimulation. Using high-throughput genetic approaches, we find that specific mutations disrupting the polyuracil tract in IAV delVGs can enhance interferon production by up to two orders of magnitude. Such variants can also associate with improved rescue in artificial systems engineered to exclude infectious virus, and can greatly suppress the growth of replication-competent virus. These findings indicate the polyuracil tract is a key, and unexpected, target for improvement of immunostimulatory delVGs derived from IAV.
