## Supplementary Data 2 for "Disruption of the polyuracil tract can greatly enhance immunostimulatory properties of influenza delVGs"

cell_barcode	segment	five_prime_corrdinate	three_prime_coordinate	UMI_support	sample	IFN+
ACGGGCTAGGAGTAGA-1	PB1_mRNA	203	2057	125	WT	TRUE
ATAACGCTCCTTGGTC-1	M_mRNA	26	739	3	WT	FALSE
CGTCACTTCGGCGCAT-1	PA_mRNA	137	1906	6	WT	FALSE
GCAGCCATCCAGAGGA-1	M_mRNA	26	739	5	WT	FALSE
CACCAGGGTAAATACG-1	PA_mRNA	518	1570	3	WT	FALSE
CATCAAGGTGCACCAC-1	NS_mRNA	600	756	3	WT	FALSE
CCTTCCCTCCCATTTA-1	HA_mRNA	1665	1694	3	WT	FALSE
CGTCACTTCGGCGCAT-1	PA_mRNA	137	1906	120	WT	FALSE
CTGCCTAGTTCCGTCT-1	HA_mRNA	293	1377	36	WT	FALSE
TCCCGATAGCTTATCG-1	PA_mRNA	459	1801	38	WT	FALSE
