## Supplementary Data 3 for "Disruption of the polyuracil tract can greatly enhance immunostimulatory properties of influenza delVGs"

Gene symbol
LAP3
TYMP
EIF2AK2
PARP12
SP100
IFI35
LAMP3
OAS1
APOL1
PSME2
REC8
SAMHD1
PLEKHA4
TRIM14
DDX58
LGALS3BP
DHX58
SLC15A3
OAS3
OAS2
IFIH1
STAT1
GBP1
IFIT3
IFIT2
IFI6
BST2
HELZ2
THEMIS2
SHFL
TRIM21
TRIM22
XAF1
EPSTI1
PLAAT4
RSAD2
CMPK2
OASL
SP110
PHF11
DDX60
ITGA11
IFI44L
IFI44
PARP9
HERC6
HERC5
NKD1
SECTM1
IFITM3
TMEM140
FRMD4A
IFIT5
UBE2L6
MX1
C1R
IFI16
DTX3L
TLR3
IFI27
B2M
BEST1
TRANK1
BATF2
TAP1
LGALS9
STAT2
PARP14
AC013489.1
SAMD9L
ODF3B
PARP10
DDX60L
UBA7
MX2
USP18
IFITM2
IRF7
IFIT1
IFITM1
ISG15
PLSCR1
PSMB8
HLA-C
SAMD9
IRF9
APOL6
PSMB9
