## Supplementary Data 6 for "Disruption of the polyuracil tract can greatly enhance immunostimulatory properties of influenza delVGs"

### Sheet: qPCR
Number	Name	sequence 5' --> 3'	Comment
1	hL32F_qPCR	AGCTCCCAAAAATAGACGCAC	Used to measure human L32 as a housekeeping control
2	hL32R_qPCR	TTCATAGCAGTAGGCACAAAGG	Used to measure human L32 as a housekeeping control
3	HIFNBF_qPCR	aaactcatgagcagtctgca	Used to measure human IFNB1
4	hIFNBR_qPCR	aggagatcttcagtttcggagg	Used to measure human IFNB1
5	PAqPCRallF	GCCACAACTATCTCAATGCATGTG	Used to measure total PA molecules, validation published in Mendes and Russell 2021
6	PAqPCRallR	ATTGAGGAGTGCCTGATTAATGATCC	Used to measure total PA molecules, validation published in Mendes and Russell 2021
7	PAqPCRDIF	GTTGTCCCTAAGAGCCTGAAC	Used to measure delvG PA molecules, validation published in Mendes and Russell 2021
8	PAqPCRDIR	GGAAAAGGCAATGAAAGAGTATGGAG	Used to measure delvG PA molecules, validation published in Mendes and Russell 2021
9	PB1qPCRallF	CCGTCTGAGCTCTTCAATGG	Used to measure total PB1 molecules, validation published in Mendes and Russell 2021
10	PB1qPCRallR	GATGCACGAATTGATTTCGAATCTG	Used to measure total PB1 molecules, validation published in Mendes and Russell 2021
11	PB1qPCRDIF	CTGGAAACCATAGCCTCCAC	Used to measure delvG PB1 molecules, validation published in Mendes and Russell 2021
12	PB1qPCRDIR	AGGACACATCAGTACTCAGAAAGG	Used to measure delvG PB1 molecules, validation published in Mendes and Russell 2021
10	PB2qPCRallF	GACACTAATTGATGGCCATCCG	Used to measure total PB2 molecules, validation published in Mendes and Russell 2021
11	PB2qPCRallR	ACGTGGTGTTGGTAATGAAACG	Used to measure total PB2 molecules, validation published in Mendes and Russell 2021
12	PB2qPCRDIF	TTCGCAAGGTTGCTCAGTTC	Used to measure delvG PB2 molecules, validation published in Mendes and Russell 2021
13	PB2qPCRDIR	GCCATAATCAAGAAGTACACATCAGG	Used to measure delvG PB2 molecules, validation published in Mendes and Russell 2021
14	Hoffmann vRNA primer	TATTGGTCTCAGGGAGCGAAAGCAGG	Reverse transcription primer Hoffmann et al. Arch Virol (2001)

### Sheet: mutagenesis library cloning
Number	Name	sequence 5' --> 3'	Comment
1	mutPCR_bind_F	ggtcgacctccgaagttggg	PCR to mutate delVG, published in Swaminath et al. 2025
2	mutPCR_bind_F	ttttgggccgccgggttatt	PCR to mutate delVG, published in Swaminath et al. 2025
3	mutPCR_entry_vec_U12	cttcggaggtcgacc agtactccggttaactgctagcg	PCR to generate linear backbone for delVG construct, published in Swaminath et al. 2025
4	mutPCR_entry_vec_U13	cccggcggcccaaaa tgccgactcggagcgaaagatatac	PCR to generate linear backbone for delVG construct, published in Swaminath et al. 2025

### Sheet: RACE sequencing
Number	Name	sequence 5' --> 3'	Comment
1	5'-Hoffmann-U12-G4	TATTGGTCTCAGGGAGCGAAAGCAGG	Reverse transcription primer for vRNA Hoffmann et al. Arch Virol (2001)
2	PB1 cRNA RT primer	TATTGGTCTCAGGGagtagaaacaaggc	U13 Reverse transcription primer for PB1
3	5RACE_cRNA_RT_primer_PA_PB2	TATTGGTCTCAGGGagtagaaacaaggt	U13 Reverse transcription primer for PB2, PA
4	TSO-specifc_Rnd1	AAGCAGTGGTATCAACGCAGAGT	PCR Round 1 - TSO-specific
5	PCR1_PB2vRNA	gtctcgcactcgcgagatac	PCR Round 1 - vRNA reaction
6	PCR1_PB2cRNA	gctagagttccgtttccgtt	PCR Round 1 - cRNA reaction
7	PCR1_PAvRNA	gatgattgtcgagcttgcgg	PCR Round 1 - vRNA reaction
8	PCR1_PAcRNA	ccaagatcaaaggtcccagg	PCR Round 1 - cRNA reaction
9	PCR1_PB1cRNA	Tctgagctcttcaatggtgg	PCR Round 1 - cRNA reaction
2	TSO-specifc_Rnd1	AAGCAGTGGTATCAACGCAGAGT	PCR Round 1 - TSO-specific
3	PCR1_PB1vRNA	caccatggatactgtcaacagg	PCR Round 1 - vRNA reaction
4	TSO-specific_Rnd2_partial	GTCTCGTGGGCTCGGAGATGTGTATAAGAGACAG AAGCAGTGGTATCAACGCAGAGT	PCR Round 2 - TSO partial Illumina adapter
5	5RACE_PCR2_PB1cRNA	TCGTCGGCAGCGTCAGATGTGTATAAGAGACAG cctgttgacagtatccatggtg	PCR Round 2 - cRNA partial Illumina adapter
6	5RACE_PCR2_PB1cRNA	TCGTCGGCAGCGTCAGATGTGTATAAGAGACAG tccagagcccgaattgatgc	PCR Round 2 - vRNA partial Illumina adapter
7	5RACE_PCR2_PB2vRNA	TCGTCGGCAGCGTCAGATGTGTATAAGAGACAG ggagagaaggctaatgtgct	PCR Round 2 - vRNA partial Illumina adapter
8	5RACE_PCR2_PB2cRNA	TCGTCGGCAGCGTCAGATGTGTATAAGAGACAG gtgctgggttcttctcctgt	PCR Round 2 - cRNA partial Illumina adapter
9	5RACE_PCR2_PAvRNA	TCGTCGGCAGCGTCAGATGTGTATAAGAGACAG gaacctgggacctttgatct	PCR Round 2 - vRNA partial Illumina adapter
10	5RACE_PCR2_PAcRNA	TCGTCGGCAGCGTCAGATGTGTATAAGAGACAG gaccttcccaatggaacctt	PCR Round 2 - cRNA partial Illumina adapter
11	PCR2_PB2cRNA_v2	GTCTCGTGGGCTCGGAGATGTGTATAAGAGACAG gctagagttccgtttccgtt	PCR Round 2 - cRNA partial Illumina adapter redesigned and used for interferon enriched/depleted samples
12	PCR2_PAcRNA_v2	GTCTCGTGGGCTCGGAGATGTGTATAAGAGACAG ccaagatcaaaggtcccagg	PCR Round 2 - cRNA partial Illumina adapter redesigned and used for interferon enriched/depleted samples

### Sheet: mutagenesis sub-amp seq
Number	Name	sequence 5' --> 3'	comment
1	Hoffmann vRNA primer	TATTGGTCTCAGGGAGCGAAAGCAGG	Reverse transcription primer Hoffmann et al. Arch Virol (2001)
2	5'-Bm-PB1-1-G4	TATTGGTCTCAGGGAGCGAAAGCAGGCA	PCR Round 1 primer Hoffmann et al. Arch Virol (2001)
3	3'-Bm-PB1-2341R	ATATGGTCTCGTATTAGTAGAAACAAGGCATTT	PCR Round 1 primer Hoffmann et al. Arch Virol (2001)
4	PB1_F-over_P5-tag	TCG TCG GCA GCG TCA GAT GTG TAT AAG AGA CAG TAT TGG TCT CAG GGA GCG AA	sub amplification 1 Forward_partial Illumina adapters, used for PB2 and PA as well
5	PB1_R-over_P7-tag	GTC TCG TGG GCT CGG AGA TGT GTA TAA GAG ACA G tgacagtatccatggtgtat	sub amplification 1 Reverse_partial Illumina adapters
6	PB1amp2_F-over_P5-tag	TCG TCG GCA GCG TCA GAT GTG TAT AAG AGA CAG agccatgggacaggaacagg	sub amplification 2 Forward_partial Illumina adapters
7	PB1amp2_R-over_P7-tag	GTC TCG TGG GCT CGG AGA TGT GTA TAA GAG ACA G ggccattgcttccaatacac	sub amplification 2 Reverse_partial Illumina adapters
8	PB1amp3_F-over_P5-tag	TCG TCG GCA GCG TCA GAT GTG TAT AAG AGA CAG tggttatgcccaaacagatt	sub amplification 3 Forward_partial Illumina adapters
9	PB1amp3_R-over_P7-tag	GTC TCG TGG GCT CGG AGA TGT GTA TAA GAG ACA G ttatccttccagattcgaaa	sub amplification 3 Reverse_partial Illumina adapters
10	PB1amp4_F-over_P5-tag	TCG TCG GCA GCG TCA GAT GTG TAT AAG AGA CAG cgaattgatgcacgaattga	sub amplification 4 Forward_partial Illumina adapters
11	PB1_R-over_P7-tag	GTC TCG TGG GCT CGG AGA TGT GTA TAA GAG ACA GAT ATG GTC TCG TAT TAG TAG	sub amplification 4 Reverse_partial Illumina adapters, used for PB2 and PA as well
12	5'-Ba-PB2-1-G4	TATTGGTCTCAGGGAGCGAAAGCAGGTC	PCR Round 1 primer Hoffmann et al. Arch Virol (2001)
13	3'-Ba-PB2-2341R	ATATGGTCTCGTATTAGTAGAAACAAGGTCGTTT	PCR Round 1 primer Hoffmann et al. Arch Virol (2001)
14	5'-Bm-PA-1-G4	TATTGGTCTCAGGGAGCGAAAGCAGGTAC	PCR Round 1 primer Hoffmann et al. Arch Virol (2001)
15	3'-Bm-PA-2233R	ATATGGTCTCGTATTAGTAGAAACAAGGTACTT	PCR Round 1 primer Hoffmann et al. Arch Virol (2001)
16	PB2amp1_R-over_P7-tag	GTCTCGTGGGCTCGGAGATGTGTATAAGAGACAG cgagaactgtgagatccatt	sub amplification 1 Forward_partial Illumina adapters
17	PB2amp2_F-over_P5-tag	TCGTCGGCAGCGTCAGATGTGTATAAGAGACAG gaacccagcacttaggatga	sub amplification 2 Forward_partial Illumina adapters
18	PB2amp2_R-over_P7-tag	GTCTCGTGGGCTCGGAGATGTGTATAAGAGACAG ctctcctttcgcaaggttgc	sub amplification 2 Reverse_partial Illumina adapters
19	PB2amp3_F-over_P5-tag	TCGTCGGCAGCGTCAGATGTGTATAAGAGACAG attaagcataaatgaactga	sub amplification 3 Forward_partial Illumina adapters
20	PAamp1_R-over_P7-tag	GTCTCGTGGGCTCGGAGATGTGTATAAGAGACAG cagttttcttgattcagctg	sub amplification 1 Reverse_partial Illumina adapters
21	PAamp2_F-over_P5-tag	TCGTCGGCAGCGTCAGATGTGTATAAGAGACAG tccacaactagaaggatttt	sub amplification 2 Forward_partial Illumina adapters
